# Repetitive Neuronal Activation Regulates Cellular Maturation State via Nuclear Reprogramming

**DOI:** 10.1101/2025.05.02.651848

**Authors:** Tomoyuki Murano, Hideo Hagihara, Katsunori Tajinda, Keizo Takao, Yoshihiro Takamiya, Kaoru Katoh, Alfred J. Robison, Mitsuyuki Matsumoto, Masakazu Namihira, Tsuyoshi Miyakawa

## Abstract

Neural stimulation, such as electroconvulsive therapy (ECT) and repetitive transcranial magnetic stimulation (rTMS), are highly effective clinical interventions for a broad spectrum of psychiatric disorders, including depression and schizophrenia. However, their mechanism of action at the cellular level remains poorly understood. Here, we modelled ECT with repeated optogenetic neuronal stimulation in the mouse dentate gyrus, and observed ECT-like behavioral effects, including decreased depression-like behavior and increased locomotor activity. At the cellular level, we found dematuration to a long-term stable state, persisting for more than one month, defined by changes in nuclear structure, gene expression patterns resembling the G_2_/M phase of the cell cycle, and altered neural coding of navigational information. Moreover, knockout of the G_2_/M master regulator Cyclin B rescued some of behavioral and cellular effects. These findings demonstrate that ECT-like brain stimulation triggers plasticity of the cellular state, revealing a form of stimulus-regulated nuclear reprogramming with potential clinical utility.
