## Supplementary Table for "Repetitive Neuronal Activation Regulates Cellular Maturation State via Nuclear Reprogramming"

### Sheet: Fig. 2a, 2b
	Open Field test, Total Distance (Fig. 2a, 2b)
	Two Way Repeated Measures ANOVA									Multiple comparisons (Bonferroni correction, post-hoc test)
		StimType: NoStim, Stimx3, Stimx10
		Day: Day1-24									group1	group2	p	p.signif			group1	group2	p	p.signif
		n=6 for each group								Day1	NoStim	Stimx3	0.0991	ns		Day1	NoStim	Stimx10	0.0723	ns
										Day2	NoStim	Stimx3	0.952	ns		Day2	NoStim	Stimx10	0.0134	*
										Day3	NoStim	Stimx3	0.991	ns		Day3	NoStim	Stimx10	0.00319	**
		#ANOVA Table (type III tests)								Day4	NoStim	Stimx3	0.797	ns		Day4	NoStim	Stimx10	0.000689	***
			DFn	DFd	F	p	p<.05	ges		Day5	NoStim	Stimx3	0.419	ns		Day5	NoStim	Stimx10	0.0165	*
		StimType	2	14	9.96	0.002	*	0.368		Day6	NoStim	Stimx3	0.381	ns		Day6	NoStim	Stimx10	0.00333	**
		Day	23	322	5.077	4.63e-12	*	0.176		Day7	NoStim	Stimx3	0.608	ns		Day7	NoStim	Stimx10	0.00157	**
		StimType * Day	46	322	2.575	7.81e-07	*	0.179		Day8	NoStim	Stimx3	0.889	ns		Day8	NoStim	Stimx10	0.000102	***
										Day9	NoStim	Stimx3	0.000805	***		Day9	NoStim	Stimx10	0.0333	*
										Day10	NoStim	Stimx3	0.218	ns		Day10	NoStim	Stimx10	0.00208	**
										Day11	NoStim	Stimx3	0.164	ns		Day11	NoStim	Stimx10	0.0106	*
										Day12	NoStim	Stimx3	0.57	ns		Day12	NoStim	Stimx10	0.000298	***
										Day13	NoStim	Stimx3	0.229	ns		Day13	NoStim	Stimx10	0.00122	**
										Day14	NoStim	Stimx3	0.606	ns		Day14	NoStim	Stimx10	0.00774	**
										Day15	NoStim	Stimx3	0.382	ns		Day15	NoStim	Stimx10	0.0143	*
										Day16	NoStim	Stimx3	0.484	ns		Day16	NoStim	Stimx10	0.132	ns
										Day17	NoStim	Stimx3	0.4	ns		Day17	NoStim	Stimx10	0.0157	*
										Day18	NoStim	Stimx3	0.644	ns		Day18	NoStim	Stimx10	0.101	ns
										Day19	NoStim	Stimx3	0.926	ns		Day19	NoStim	Stimx10	0.133	ns
										Day20	NoStim	Stimx3	0.583	ns		Day20	NoStim	Stimx10	0.0407	*
										Day21	NoStim	Stimx3	0.952	ns		Day21	NoStim	Stimx10	0.23	ns
										Day22	NoStim	Stimx3	0.979	ns		Day22	NoStim	Stimx10	0.297	ns
										Day23	NoStim	Stimx3	0.679	ns		Day23	NoStim	Stimx10	0.252	ns
										Day24	NoStim	Stimx3	0.803	ns		Day24	NoStim	Stimx10	0.00362	**

### Sheet: Fig. 2c
	Home Cage 24hr monitoring (Fig. 2c)
	Two Way Repeated Measures ANOVA									Multiple comparisons (Bonferroni correction, post-hoc test)
		StimType: NoStim, Stimx3, Stimx10
		Day: Day1-24									group1	group2	p	p.signif			group1	group2	p	p.signif
		n=10,9,10 for each group								Day1	NoStim	Stimx3	0.607	ns		Day1	NoStim	Stimx10	0.418	ns
										Day2	NoStim	Stimx3	0.587	ns		Day2	NoStim	Stimx10	0.321	ns
										Day3	NoStim	Stimx3	0.506	ns		Day3	NoStim	Stimx10	0.318	ns
		#ANOVA Table (type III tests)								Day4	NoStim	Stimx3	0.8	ns		Day4	NoStim	Stimx10	0.311	ns
		Effect	DFn	DFd	F	p	p<.05	ges		Day5	NoStim	Stimx3	0.778	ns		Day5	NoStim	Stimx10	0.139	ns
		StimType	2	25	4.937	0.016	*	0.168		Day6	NoStim	Stimx3	0.282	ns		Day6	NoStim	Stimx10	0.154	ns
		days	46	1150	3.315	2.54e-12	*	0.061		Day7	NoStim	Stimx3	0.693	ns		Day7	NoStim	Stimx10	0.0308	*
		StimType:days	92	1150	1.023	0.423		0.039		Day8	NoStim	Stimx3	0.636	ns		Day8	NoStim	Stimx10	0.00674	**
										Day9	NoStim	Stimx3	0.944	ns		Day9	NoStim	Stimx10	0.0532	ns
										Day10	NoStim	Stimx3	0.731	ns		Day10	NoStim	Stimx10	0.0127	*
										Day11	NoStim	Stimx3	0.735	ns		Day11	NoStim	Stimx10	0.00438	**
										Day12	NoStim	Stimx3	0.682	ns		Day12	NoStim	Stimx10	0.0174	*
										Day13	NoStim	Stimx3	0.871	ns		Day13	NoStim	Stimx10	0.00284	**
										Day14	NoStim	Stimx3	0.798	ns		Day14	NoStim	Stimx10	0.0271	*
										Day15	NoStim	Stimx3	0.59	ns		Day15	NoStim	Stimx10	0.0084	**
										Day16	NoStim	Stimx3	0.903	ns		Day16	NoStim	Stimx10	0.0195	*
										Day17	NoStim	Stimx3	0.744	ns		Day17	NoStim	Stimx10	0.0638	ns
										Day18	NoStim	Stimx3	0.951	ns		Day18	NoStim	Stimx10	0.265	ns
										Day19	NoStim	Stimx3	0.565	ns		Day19	NoStim	Stimx10	0.0734	ns
										Day20	NoStim	Stimx3	0.62	ns		Day20	NoStim	Stimx10	0.0314	*
										Day21	NoStim	Stimx3	0.513	ns		Day21	NoStim	Stimx10	0.0771	ns
										Day22	NoStim	Stimx3	0.864	ns		Day22	NoStim	Stimx10	0.0169	*
										Day23	NoStim	Stimx3	0.663	ns		Day23	NoStim	Stimx10	0.0184	*
										Day24	NoStim	Stimx3	0.115	ns		Day24	NoStim	Stimx10	0.971	ns
										Day25	NoStim	Stimx3	0.861	ns		Day25	NoStim	Stimx10	0.0361	*
										Day26	NoStim	Stimx3	0.725	ns		Day26	NoStim	Stimx10	0.0209	*
										Day27	NoStim	Stimx3	0.517	ns		Day27	NoStim	Stimx10	0.0159	*
										Day30	NoStim	Stimx3	0.588	ns		Day30	NoStim	Stimx10	0.0454	*
										Day31	NoStim	Stimx3	0.67	ns		Day31	NoStim	Stimx10	0.0637	ns
										Day32	NoStim	Stimx3	0.799	ns		Day32	NoStim	Stimx10	0.0808	ns
										Day33	NoStim	Stimx3	0.932	ns		Day33	NoStim	Stimx10	0.0283	*
										Day34	NoStim	Stimx3	0.865	ns		Day34	NoStim	Stimx10	0.00831	**
										Day35	NoStim	Stimx3	0.693	ns		Day35	NoStim	Stimx10	0.00781	**
										Day36	NoStim	Stimx3	0.776	ns		Day36	NoStim	Stimx10	0.0343	*
										Day38	NoStim	Stimx3	0.814	ns		Day38	NoStim	Stimx10	0.095	ns
										Day39	NoStim	Stimx3	0.974	ns		Day39	NoStim	Stimx10	0.0836	ns
										Day40	NoStim	Stimx3	0.598	ns		Day40	NoStim	Stimx10	0.089	ns
										Day41	NoStim	Stimx3	0.534	ns		Day41	NoStim	Stimx10	0.17	ns
										Day42	NoStim	Stimx3	0.6	ns		Day42	NoStim	Stimx10	0.075	ns
										Day43	NoStim	Stimx3	0.564	ns		Day43	NoStim	Stimx10	0.159	ns
										Day44	NoStim	Stimx3	0.388	ns		Day44	NoStim	Stimx10	0.363	ns
										Day45	NoStim	Stimx3	0.33	ns		Day45	NoStim	Stimx10	0.473	ns
										Day46	NoStim	Stimx3	0.373	ns		Day46	NoStim	Stimx10	0.399	ns
										Day48	NoStim	Stimx3	0.293	ns		Day48	NoStim	Stimx10	0.191	ns
										Day49	NoStim	Stimx3	0.431	ns		Day49	NoStim	Stimx10	0.115	ns
										Day50	NoStim	Stimx3	0.354	ns		Day50	NoStim	Stimx10	0.0719	ns
										Day51	NoStim	Stimx3	0.246	ns		Day51	NoStim	Stimx10	0.181	ns

### Sheet: Fig. 2d
	Tail suspension test (Fig. 2d)
	(left)
	Two Way Repeated Measures ANOVA									Multiple comparisons (Bonferroni correction, post-hoc test)
		StimType: NoStim, Stimx3, Stimx10
		Timebin: 1-10min									group1	group2	p	p.signif			group1	group2	p	p.signif
		n=10,9,10 for each group								1min	NoStim	Stimx3	0.806	ns		1min	NoStim	Stimx10	0.151	ns
										2min	NoStim	Stimx3	0.193	ns		2min	NoStim	Stimx10	0.00291	**
										3min	NoStim	Stimx3	0.508	ns		3min	NoStim	Stimx10	0.019	*
		#ANOVA Table (type III tests)								4min	NoStim	Stimx3	0.00124	**		4min	NoStim	Stimx10	0.618	ns
		Effect	DFn	DFd	F	p	p<.05	ges		5min	NoStim	Stimx3	0.781	ns		5min	NoStim	Stimx10	0.493	ns
		StimType	2	26	6.335	0.006	*	0.052		6min	NoStim	Stimx3	0.134	ns		6min	NoStim	Stimx10	0.0227	*
		Timebin	5.84	151.83	18.752	5.53e-16	*	0.39		7min	NoStim	Stimx3	0.764	ns		7min	NoStim	Stimx10	0.446	ns
		StimType:Timebin	11.68	151.83	1.454	0.15		0.09		8min	NoStim	Stimx3	0.579	ns		8min	NoStim	Stimx10	0.194	ns
										9min	NoStim	Stimx3	0.348	ns		9min	NoStim	Stimx10	0.294	ns
										10min	NoStim	Stimx3	0.85	ns		10min	NoStim	Stimx10	0.467	ns
	(right)
	One Way ANOVA									Multiple comparisons (Tukey correction, post-hoc test)
			Df	Sum Sq	Mean Sq	F value	Pr(>F)				diff	lwr	upr	p.adj
		StimType	2	650.703	325.352	6.33453	0.00574021			Stimx3-NoStim	-0.755556	-8.93799	7.42688	0.971426
		Residuals	26	1335.4	51.3616					Stimx10-NoStim	-10.303	-18.2672	-2.3388	0.00940738
										Stimx10-Stimx3	-9.54744	-17.7299	-1.36501	0.0198406

### Sheet: Fig. 2e
	Forced swim test (Fig. 2e)
	(left)
	Two Way Repeated Measures ANOVA									Multiple comparisons (Bonferroni correction, post-hoc test)
		StimType: NoStim, Stimx3, Stimx10
		Timebin: 1-10min									group1	group2	p	p.signif			group1	group2	p	p.signif
		n=10,9,10 for each group								1min	NoStim	Stimx3	0.397	ns		1min	NoStim	Stimx10	0.101	ns
										2min	NoStim	Stimx3	0.961	ns		2min	NoStim	Stimx10	0.086	ns
										3min	NoStim	Stimx3	0.521	ns		3min	NoStim	Stimx10	0.165	ns
		#ANOVA Table (type III tests)								4min	NoStim	Stimx3	0.545	ns		4min	NoStim	Stimx10	0.186	ns
		Effect	DFn	DFd	F	p	p<.05	ges		5min	NoStim	Stimx3	0.335	ns		5min	NoStim	Stimx10	0.206	ns
		StimType	2	26	4.28	0.025	*	0.093		6min	NoStim	Stimx3	0.537	ns		6min	NoStim	Stimx10	0.109	ns
		Ttimebin	3.61	93.81	143.734	1.27e-37	*	0.792		7min	NoStim	Stimx3	0.649	ns		7min	NoStim	Stimx10	0.0187	*
		StimType:Timebin	7.22	93.81	0.736	0.646		0.038		8min	NoStim	Stimx3	0.6	ns		8min	NoStim	Stimx10	0.0551	ns
										9min	NoStim	Stimx3	0.664	ns		9min	NoStim	Stimx10	0.0301	*
										10min	NoStim	Stimx3	0.412	ns		10min	NoStim	Stimx10	0.415	ns
	(right)
	One Way ANOVA									Multiple comparisons (Tukey correction, post-hoc test)
			Df	Sum Sq	Mean Sq	F value	Pr(>F)				diff	lwr	upr	p.adj
		StimType	2	577.228	288.614	4.27958	0.0247361			Stimx3-NoStim	-1.36533	-10.7414	8.01075	0.930562
		Residuals	26	1753.44	67.4398					Stimx10-NoStim	-9.961	-19.087	-0.834989	0.0303903
										Stimx10-Stimx3	-8.59567	-17.9718	0.780419	0.0769445

### Sheet: Fig. 5g
	Open Field test (Fig. 5g)
	Two Way Repeated Measures ANOVA									Multiple comparisons (Bonferroni correction, post-hoc test)
		StimType: NoStim_Scram, NoStim_Ccnb, Stim10_Scram, Stim10_Ccnb
		Day: Day1-24									group1	group2	p	p.signif			group1	group2	p	p.signif
		n=7 for each group								Day1	NoStim_Scram	Stim10_Scram	0.451	ns		Day1	NoStim_Ccnb	Stim10_Ccnb	0.721	ns
										Day2	NoStim_Scram	Stim10_Scram	0.00613	**		Day2	NoStim_Ccnb	Stim10_Ccnb	0.000377	***
										Day3	NoStim_Scram	Stim10_Scram	0.0706	ns		Day3	NoStim_Ccnb	Stim10_Ccnb	0.105	ns
		#ANOVA Table (type III tests)								Day4	NoStim_Scram	Stim10_Scram	0.127	ns		Day4	NoStim_Ccnb	Stim10_Ccnb	0.347	ns
			DFn	DFd	F	p	p<.05	ges		Day5	NoStim_Scram	Stim10_Scram	0.532	ns		Day5	NoStim_Ccnb	Stim10_Ccnb	0.196	ns
		StimType	3	24	4.271	0.015	*	0.171		Day6	NoStim_Scram	Stim10_Scram	0.0241	*		Day6	NoStim_Ccnb	Stim10_Ccnb	0.125	ns
		Day	6.81	163.48	1.416	0.204		0.035		Day7	NoStim_Scram	Stim10_Scram	0.305	ns		Day7	NoStim_Ccnb	Stim10_Ccnb	0.622	ns
		StimType * Day	20.44	163.48	1.094	0.36		0.077		Day8	NoStim_Scram	Stim10_Scram	0.427	ns		Day8	NoStim_Ccnb	Stim10_Ccnb	0.628	ns
										Day9	NoStim_Scram	Stim10_Scram	0.174	ns		Day9	NoStim_Ccnb	Stim10_Ccnb	0.915	ns
										Day10	NoStim_Scram	Stim10_Scram	0.028	*		Day10	NoStim_Ccnb	Stim10_Ccnb	0.218	ns
										Day11	NoStim_Scram	Stim10_Scram	0.00876	**		Day11	NoStim_Ccnb	Stim10_Ccnb	0.06	ns
										Day12	NoStim_Scram	Stim10_Scram	0.00194	**		Day12	NoStim_Ccnb	Stim10_Ccnb	0.147	ns
										Day13	NoStim_Scram	Stim10_Scram	0.0283	*		Day13	NoStim_Ccnb	Stim10_Ccnb	0.119	ns
										Day14	NoStim_Scram	Stim10_Scram	0.102	ns		Day14	NoStim_Ccnb	Stim10_Ccnb	0.0852	ns
										Day15	NoStim_Scram	Stim10_Scram	0.0213	*		Day15	NoStim_Ccnb	Stim10_Ccnb	0.0817	ns
										Day16	NoStim_Scram	Stim10_Scram	0.417	ns		Day16	NoStim_Ccnb	Stim10_Ccnb	0.47	ns
										Day17	NoStim_Scram	Stim10_Scram	0.108	ns		Day17	NoStim_Ccnb	Stim10_Ccnb	0.25	ns
										Day18	NoStim_Scram	Stim10_Scram	0.0376	*		Day18	NoStim_Ccnb	Stim10_Ccnb	0.286	ns
										Day19	NoStim_Scram	Stim10_Scram	0.125	ns		Day19	NoStim_Ccnb	Stim10_Ccnb	0.633	ns
										Day20	NoStim_Scram	Stim10_Scram	0.0522	ns		Day20	NoStim_Ccnb	Stim10_Ccnb	0.288	ns
										Day21	NoStim_Scram	Stim10_Scram	0.293	ns		Day21	NoStim_Ccnb	Stim10_Ccnb	0.892	ns
										Day22	NoStim_Scram	Stim10_Scram	0.114	ns		Day22	NoStim_Ccnb	Stim10_Ccnb	0.764	ns
										Day23	NoStim_Scram	Stim10_Scram	0.042	*		Day23	NoStim_Ccnb	Stim10_Ccnb	0.967	ns
										Day24	NoStim_Scram	Stim10_Scram	0.00147	**		Day24	NoStim_Ccnb	Stim10_Ccnb	0.714	ns

### Sheet: Fig. S3a
	Fear conditioning test (Fig. S3a)
		Day0	StimType: NoStim, Stimx3, Stimx10
			Timebin: 1-8min
			n=10,8,10 for each group
		(i) Conditioning test, Distance
			Two Way Repeated Measures ANOVA								Multiple comparisons (Bonferroni correction, post-hoc test)
			#ANOVA Table (type III tests)									group1	group2	p	p.signif			group1	group2	p	p.signif
			Effect	DFn	DFd	F	p	p<.05	ges		1min	NoStim	Stimx3	0.938	ns		1min	NoStim	Stimx10	0.144	ns
			StimType	2	25	14.925	5.43e-05	*	0.255		2min	NoStim	Stimx3	0.482	ns		2min	NoStim	Stimx10	0.0015	**
			Timebin	3.15	78.63	180.134	9.94e-36	*	0.837		3min	NoStim	Stimx3	0.661	ns		3min	NoStim	Stimx10	0.00358	**
			StimType:Timebin	6.29	78.63	1.22	0.304		0.065		4min	NoStim	Stimx3	0.979	ns		4min	NoStim	Stimx10	0.00994	**
											5min	NoStim	Stimx3	0.962	ns		5min	NoStim	Stimx10	1.76e-05	****
											6min	NoStim	Stimx3	0.325	ns		6min	NoStim	Stimx10	0.227	ns
											7min	NoStim	Stimx3	0.0345	*		7min	NoStim	Stimx10	0.0445	*
											8min	NoStim	Stimx3	0.65	ns		8min	NoStim	Stimx10	0.165	ns
		(i) Conditioning test, Freezing
			Two Way Repeated Measures ANOVA								Multiple comparisons (Bonferroni correction, post-hoc test)
			#ANOVA Table (type III tests)									group1	group2	p	p.signif			group1	group2	p	p.signif
			Effect	DFn	DFd	F	p	p<.05	ges		1min	NoStim	Stimx3	0.417	ns		1min	NoStim	Stimx10	0.443	ns
			StimType	2	25	0.47	0.631		0.021		2min	NoStim	Stimx3	0.188	ns		2min	NoStim	Stimx10	0.0501	ns
			Timebin	3.98	99.5	32.771	2.26e-17	*	0.355		3min	NoStim	Stimx3	0.408	ns		3min	NoStim	Stimx10	0.167	ns
			StimType:Timebin	7.96	99.5	1.159	0.332		0.038		4min	NoStim	Stimx3	0.28	ns		4min	NoStim	Stimx10	0.132	ns
											5min	NoStim	Stimx3	0.965	ns		5min	NoStim	Stimx10	0.642	ns
											6min	NoStim	Stimx3	0.322	ns		6min	NoStim	Stimx10	0.97	ns
											7min	NoStim	Stimx3	0.226	ns		7min	NoStim	Stimx10	0.955	ns
											8min	NoStim	Stimx3	0.442	ns		8min	NoStim	Stimx10	0.98	ns
		Day1	StimType: NoStim, Stimx3, Stimx10																							StimType: NoStim, Stimx3, Stimx10
			Timebin: 1-5min																							Timebin: 1-6min
			n=10,8,10 for each group																							n=10,8,10 for each group
		(ii) Context test, Distance																							(iii) Cued test, Distance
			Two Way Repeated Measures ANOVA								Multiple comparisons (Bonferroni correction, post-hoc test)															Two Way Repeated Measures ANOVA								Multiple comparisons (Bonferroni correction, post-hoc test)
			#ANOVA Table (type III tests)									group1	group2	p	p.signif			group1	group2	p	p.signif					#ANOVA Table (type III tests)									group1	group2	p	p.signif			group1	group2	p	p.signif
			Effect	DFn	DFd	F	p	p<.05	ges		1min	NoStim	Stimx3	0.0307	*		1min	NoStim	Stimx10	0.461	ns					Effect	DFn	DFd	F	p	p<.05	ges		1min	NoStim	Stimx3	0.715	ns		1min	NoStim	Stimx10	0.85	ns
			StimType	2	25	1.579	0.226		0.079		2min	NoStim	Stimx3	0.547	ns		2min	NoStim	Stimx10	0.3	ns					StimType	2	25	0.42	0.661		0.018		2min	NoStim	Stimx3	0.744	ns		2min	NoStim	Stimx10	0.903	ns
			Timebin	4	100	21.028	1.33e-12	*	0.212		3min	NoStim	Stimx3	0.55	ns		3min	NoStim	Stimx10	0.595	ns					Timebin	2.93	73.26	105.521	2.83e-26	*	0.662		3min	NoStim	Stimx3	0.0342	*		3min	NoStim	Stimx10	0.171	ns
			StimType:Timebin	8	100	1.761	0.094		0.043		4min	NoStim	Stimx3	0.984	ns		4min	NoStim	Stimx10	0.181	ns					StimType:Timebin	5.86	73.26	1.324	0.258		0.047		4min	NoStim	Stimx3	0.735	ns		4min	NoStim	Stimx10	0.196	ns
											5min	NoStim	Stimx3	0.84	ns		5min	NoStim	Stimx10	0.897	ns													5min	NoStim	Stimx3	0.573	ns		5min	NoStim	Stimx10	0.19	ns
																																		6min	NoStim	Stimx3	0.905	ns		6min	NoStim	Stimx10	0.404	ns
		(ii) Context test, Freezing																							(iii) Cued test, Freezing
			Two Way Repeated Measures ANOVA								Multiple comparisons (Bonferroni correction, post-hoc test)															Two Way Repeated Measures ANOVA								Multiple comparisons (Bonferroni correction, post-hoc test)
			#ANOVA Table (type III tests)									group1	group2	p	p.signif			group1	group2	p	p.signif					#ANOVA Table (type III tests)									group1	group2	p	p.signif			group1	group2	p	p.signif
			Effect	DFn	DFd	F	p	p<.05	ges		1min	NoStim	Stimx3	0.807	ns		1min	NoStim	Stimx10	0.0394	*					Effect	DFn	DFd	F	p	p<.05	ges		1min	NoStim	Stimx3	0.928	ns		1min	NoStim	Stimx10	0.127	ns
			StimType	2	25	1.547	0.233		0.076		2min	NoStim	Stimx3	0.437	ns		2min	NoStim	Stimx10	0.336	ns					StimType	2	25	0.996	0.384		0.029		2min	NoStim	Stimx3	0.878	ns		2min	NoStim	Stimx10	0.724	ns
			Timebin	2.98	74.55	8.128	9.72e-05	*	0.098		3min	NoStim	Stimx3	0.729	ns		3min	NoStim	Stimx10	0.187	ns					Timebin	2.46	61.46	50.887	3.36e-15	*	0.558		3min	NoStim	Stimx3	0.0766	ns		3min	NoStim	Stimx10	0.0992	ns
			StimType:Timebin	5.96	74.55	0.677	0.668		0.018		4min	NoStim	Stimx3	0.503	ns		4min	NoStim	Stimx10	0.284	ns					StimType:Timebin	4.92	61.46	0.993	0.429		0.047		4min	NoStim	Stimx3	0.757	ns		4min	NoStim	Stimx10	0.215	ns
											5min	NoStim	Stimx3	0.852	ns		5min	NoStim	Stimx10	0.602	ns													5min	NoStim	Stimx3	0.528	ns		5min	NoStim	Stimx10	0.217	ns
																																		6min	NoStim	Stimx3	0.832	ns		6min	NoStim	Stimx10	0.432	ns
		Day25	StimType: NoStim, Stimx3, Stimx10																							StimType: NoStim, Stimx3, Stimx10
			Timebin: 1-5min																							Timebin: 1-6min
			n=10,8,10 for each group																							n=10,8,10 for each group
		(iv) Context test, Distance																							(v) Cued test, Distance
			Two Way Repeated Measures ANOVA								Multiple comparisons (Bonferroni correction, post-hoc test)															Two Way Repeated Measures ANOVA								Multiple comparisons (Bonferroni correction, post-hoc test)
			#ANOVA Table (type III tests)									group1	group2	p	p.signif			group1	group2	p	p.signif					#ANOVA Table (type III tests)									group1	group2	p	p.signif			group1	group2	p	p.signif
			Effect	DFn	DFd	F	p	p<.05	ges		1min	NoStim	Stimx3	0.989	ns		1min	NoStim	Stimx10	0.00559	**					Effect	DFn	DFd	F	p	p<.05	ges		1min	NoStim	Stimx3	0.849	ns		1min	NoStim	Stimx10	0.0372	*
			StimType	2	25	6.212	0.006	*	0.283		2min	NoStim	Stimx3	0.702	ns		2min	NoStim	Stimx10	0.0113	*					StimType	2	25	1.533	0.235		0.063		2min	NoStim	Stimx3	0.335	ns		2min	NoStim	Stimx10	0.117	ns
			Timebin	2.3	57.53	10.731	5.2e-05	*	0.081		3min	NoStim	Stimx3	0.212	ns		3min	NoStim	Stimx10	0.0309	*					Timebin	3.45	86.17	64.03	2.3e-23	*	0.538		3min	NoStim	Stimx3	0.554	ns		3min	NoStim	Stimx10	0.167	ns
			StimType:Timebin	4.6	57.53	2.198	0.072		0.035		4min	NoStim	Stimx3	0.731	ns		4min	NoStim	Stimx10	0.00729	**					StimType:Timebin	6.89	86.17	2.657	0.016	*	0.088		4min	NoStim	Stimx3	0.277	ns		4min	NoStim	Stimx10	0.677	ns
											5min	NoStim	Stimx3	0.901	ns		5min	NoStim	Stimx10	0.0771	ns													5min	NoStim	Stimx3	0.583	ns		5min	NoStim	Stimx10	0.192	ns
																																		6min	NoStim	Stimx3	0.26	ns		6min	NoStim	Stimx10	0.84	ns
		(iv) Context test, Freezing																							(v) Cued test, Freezing
			Two Way Repeated Measures ANOVA								Multiple comparisons (Bonferroni correction, post-hoc test)															Two Way Repeated Measures ANOVA								Multiple comparisons (Bonferroni correction, post-hoc test)
			#ANOVA Table (type III tests)									group1	group2	p	p.signif			group1	group2	p	p.signif					#ANOVA Table (type III tests)									group1	group2	p	p.signif			group1	group2	p	p.signif
			Effect	DFn	DFd	F	p	p<.05	ges		1min	NoStim	Stimx3	0.944	ns		1min	NoStim	Stimx10	0.303	ns					Effect	DFn	DFd	F	p	p<.05	ges		1min	NoStim	Stimx3	0.533	ns		1min	NoStim	Stimx10	0.384	ns
			StimType	2	25	2.243	0.127		0.119		2min	NoStim	Stimx3	0.87	ns		2min	NoStim	Stimx10	0.112	ns					StimType	2	25	0.29	0.751		0.015		2min	NoStim	Stimx3	0.177	ns		2min	NoStim	Stimx10	0.6	ns
			Timebin	4	100	5.485	0.000493	*	0.052		3min	NoStim	Stimx3	0.618	ns		3min	NoStim	Stimx10	0.293	ns					Timebin	3.5	87.46	26.291	2.59e-13	*	0.274		3min	NoStim	Stimx3	0.423	ns		3min	NoStim	Stimx10	0.261	ns
			StimType:Timebin	8	100	0.836	0.573		0.016		4min	NoStim	Stimx3	0.694	ns		4min	NoStim	Stimx10	0.0949	ns					StimType:Timebin	7	87.46	1.732	0.112		0.047		4min	NoStim	Stimx3	0.187	ns		4min	NoStim	Stimx10	0.36	ns
											5min	NoStim	Stimx3	0.435	ns		5min	NoStim	Stimx10	0.0223	*													5min	NoStim	Stimx3	0.458	ns		5min	NoStim	Stimx10	0.28	ns
																																		6min	NoStim	Stimx3	0.344	ns		6min	NoStim	Stimx10	0.802	ns

### Sheet: Fig. S3b
	Three chamber social interactioin test (Fig. S3b)
	Fig. S7B (i)
		Time spent in chamber
		Condition: Cneter, Empty, Stranger
		n=7,7,7 for each group
		No Stim
			One Way ANOVA								Multiple comparisons (Tukey correction, post-hoc test)
				Df	Sum Sq	Mean Sq	F value	Pr(>F)				diff	lwr	upr	p.adj
			Condition	2	346607	173303	12.7	0.000363			Center-Empty	-129.571	-288.906	29.7629	0.12328
			Residuals	18	245551	13642					Stranger-Empty	183.571	24.2371	342.906	0.0226572
											Stranger-Center	313.143	153.809	472.477	0.0002525
		Stimx3
			One Way ANOVA								Multiple comparisons (Tukey correction, post-hoc test)
				Df	Sum Sq	Mean Sq	F value	Pr(>F)				diff	lwr	upr	p.adj
			Condition	2	350525	175262	30.42	1.69e-06			Center-Empty	-113.429	-216.976	-9.88124	0.030572
			Residuals	18	103705	5761					Stranger-Empty	199.143	95.5955	302.69	0.0003181
											Stranger-Center	312.571	209.024	416.119	1.2e-06
		Stimx10
			One Way ANOVA								Multiple comparisons (Tukey correction, post-hoc test)
				Df	Sum Sq	Mean Sq	F value	Pr(>F)				diff	lwr	upr	p.adj
			Condition	2	204271	102136	27.33	3.51e-06			Center-Empty	-202.571	-285.969	-119.174	2.15e-05
			Residuals	18	67271	3737					Stranger-Empty	12.7143	-70.683	96.1115	0.920303
											Stranger-Center	215.286	131.888	298.683	9.9e-06
	Fig. S7B (ii)
		Time spent around the cage
		Condition: Empty, Stranger
		n=7,7,7 for each group
		(i) No Stim
			Two sampole t-test
			t	df	p-value
			2.2666	12	0.0427
		(ii) Stimx3
			Two sampole t-test
			t	df	p-value
			2.544	12	0.02575
		(ii) Stimx10
			Two sampole t-test
			t	df	p-value
			-0.17242	12	0.866
